# Integrative analysis of neuroblastoma by single-cell RNA sequencing identifies the NECTIN2-TIGIT axis as a target for immunotherapy

**DOI:** 10.1101/2022.07.15.499859

**Authors:** Judith Wienke, Lindy L. Visser, Waleed M. Kholosy, Kaylee M. Keller, Marta Barisa, Sophie Munnings-Tomes, Elizabeth Carlton, Evon Poon, Ana Rodriguez, Ronald Bernardi, Femke van den Ham, Sander R. van Hooff, Yvette A.H. Matser, Michelle L. Tas, Karin P.S. Langenberg, Philip Lijnzaad, Josephine G.M. Strijker, Alvaro Sanchez-Bernabeu, Annelisa M. Cornel, Frank C.P. Holstege, Juliet Gray, Lieve A.M. Tytgat, Ronald R. de Krijger, Marijn A. Scheijde-Vermeulen, Marc H.W.A. Wijnen, Miranda Dierselhuis, Karin Straathof, Sam Behjati, Wei Wu, Albert J.R. Heck, Jan Koster, Stefan Nierkens, Louis Chesler, John Anderson, Hubert N. Caron, Thanasis Margaritis, Max M. van Noesel, Jan J. Molenaar

## Abstract

Pediatric patients with high-risk neuroblastoma have poor survival rates and urgently need more effective treatment options with less side effects. As novel and improved immunotherapies may fill this need, we dissected the immunoregulatory interactions in neuroblastoma by single-cell RNA-sequencing of 25 tumors (10 pre- and 15 post-chemotherapy, including 5 pairs) to identify strategies for optimizing immunotherapy efficacy. Neuroblastomas were infiltrated by NK, T and B cells, and immunosuppressive myeloid populations. NK cells showed reduced cytotoxicity and T cells had a dysfunctional profile. Interaction analysis revealed a vast immunoregulatory network and identified NECTIN2-TIGIT as a crucial immune checkpoint. Combined blockade of TIGIT and PD-L1 significantly reduced neuroblastoma growth, with complete responses *in vivo*. Moreover, addition of TIGIT blockade to standard relapse treatment in a chemotherapy-resistant *Th*-*ALK*^F1174L^/*MYCN* 129/SvJ syngeneic model significantly improved survival. Concluding, our integrative analysis of neuroblastoma’s vast immunoregulatory network provides novel targets and a rationale for immunotherapeutic combination strategies.
