## Supplementary table 2 for "Integrative analysis of neuroblastoma by single-cell RNA sequencing identifies the NECTIN2-TIGIT axis as a target for immunotherapy"

### Sheet: A-Explanation
No	Signature name	Used in Fig.	PMID	GEO	Signature construction					*See gene signatures in tab B
1	Modulescore of MHC class I genes	ED1e-g			Newly constructed
2	Antigen presenting/co-stimulatory capacity	2c, ED2c			Newly constructed
3	M1	2d	33545035		Table S5 in publication
4	M2	2d	33545035		Table S5 in publication
5	1: eTreg vs nTreg	3c, ED3b		GSE47667	GEO2R; G2 (eTreg) versus G3 (nTreg); nominal P<0.005
6	2: eTreg vs nTreg	3c, ED3b	25263123	GSE61077	GEO2R; CD44hi WT versus CD62Lhi WT; Padj<0.05
7	3: eTreg vs nTreg	3c, ED3b	27815440		Table S2E in publication; "LGT-eTreg signature"; LG_CD73-CD200- versus LG_PD1- ICOS-; p<0.001
8	4: eTreg vs aTreg	3c, ED3b	28099866	GSE72494	Table S1A in publication
9	CD4 T cell dysfunction in melanoma	3e	30595452		Figure S1J in publication
10	NK cell mediated cytotoxicity (KEGG)	4h, ED5d			MsigDB: c2.all.KEGG_NATURAL_KILLER_CELL_MEDIATED_CYTOTOXICITY
11	T cell mediated cytotoxiciity (GO)	4h			MsigDB: c5.all.GO_T_CELL_MEDIATED_CYTOTOXICITY
12	FCgR activation (Reactome)	4h			MSigDB: c2.all.REACTOME_FCGR_ACTIVATION
13	Activated vs resting NK cells (GSE22919)	4h			MSigDB: c7.all.GSE22919_RESTING_VS_IL2_IL12_IL15_STIM_NK_CELL_DN
14	Mature vs immature NK cells (GSE13229)	4h			MSigDB: c7.all.GSE13229_IMM_VS_MATURE_NKCELL_DN
15	Resting vs activated NK cells (GSE22919)	4h			MSigDB: c7.all.GSE22919_RESTING_VS_IL2_IL12_IL15_STIM_NK_CELL_UP
16	Immature vs mature NK cells (GSE13229)	4h			MSigDB: c7.all.GSE13229_IMM_VS_MATURE_NKCELL_UP
17	Modulescore of cytotoxic genes	4i	27124452		Adapted from figure 5B from Tirosh et al. to increase specificity for T/NK cells: replaced CCL3 and CCL4 by CCL5
18	NK Activating receptors	ED5e,f			Newly constructed
19	NK inhibitory receptors	ED5e,f			Newly constructed
20	Terminal exhaustion	4m, ED6f	27501248	GSE84105	GEO2R; CXCR5- (terminally exhausted) versus CXCR5+ (progenitor exhausted); LogFC>2
21	Exhaustion	4m, ED6f	29246443		From Table S1 in publication; all genes with FC>2 or FC<0.5 in the following four comparisons (day 8 chronic vs day 8 acute, day 8 chronic vs naive, day 30 chronic vs day 30 acute, day 30 chronic vs naive), which also have a FC>1 in the comparison day 30 chronic vs day 30 acute
22	CD8 TIL dysfunction	4m	30595452		Figure 2B in publication
23	CD4 TIL dysfunction	4m	30595452		Figure S1J in publication
24	TF TIL dysfunciton	4m	30595452		Figure 2E in publication
25	Progenitor exhausted	4m, ED6f	27501248	GSE84105	GEO2R; CXCR5- (terminally exhausted) versus CXCR5+ (progenitor exhausted); LogFC<-2
26	Effector	4m	29246443		From Table S1 in publication; Day 8 Chronic vs Day 8 Acute; FC<0.4
27	Modulescore for exhaustion/dysfunction	5c, ED8b-e	27124452		From figure 5B from Tirosh et al.

### Sheet: B-Gene signatures
1	2	3	4	5	6	7	8	9	10	11	12	13	14	15	16	17	18	19	20	21	22	23	24	25	26	27
Modulescore of MHC class I genes	Antigen presenting/co-stimulatory capacity	M1	M2	1: eTreg vs nTreg	2: eTreg vs nTreg	3: eTreg vs nTreg	4: eTreg vs aTreg	CD4 T cell dysfunction in melanoma	NK cell mediated cytotoxicity (KEGG)	T cell mediated cytotoxiciity (GO)	FCgR activation (Reactome)	Activated vs resting NK cells (GSE22919)	Mature vs immature NK cells (GSE13229)	Resting vs activated NK cells (GSE22919)	Immature vs mature NK cells (GSE13229)	Modulescore of cytotoxic genes	NK Activating receptors	NK inhibitory receptors	Terminal exhaustion	Exhaustion	CD8 TIL dysfunction	CD4 TIL dysfunction	TF TIL dysfunciton	Progenitor exhausted	Effector	Modulescore for exhaustion/dysfunction
HLA-A	CD70	IL23	IL4R	ABHD3	CXCR6	SEPT11	IL10	BHLHE40-AS1	ZAP70	MICA	FGR	PHC3	ANXA2	BZW2	MYO1D	NKG7	CD244	CD96	AA467197	TNFRSF4	AKAP5	BHLHE40-AS1	BATF	ABCA1	HIC1	PDCD1
HLA-B	CD74	TNF	CCL4	ABI1	IL1R2	ABCA1	HAVCR2	BIRC3	TNFSF10	CTSC	FYN	ZBTB4	WIPI2	MTOR	IL17RB	CCL5	CD84	CEACAM1	ACOXL	PTGER2	CCL3	BIRC3	BHLHE40	ADK	NSG2	TIGIT
HLA-C	CD80	CXCL9	CCL13	ACAP2	EBI3	ABI2	NEB	CCDC50	ITGAL	LILRB1	HCK	PHF14	RAP2A	UQCC2	YPEL2	CST7	CD226	HAVCR2	ACTN2	RSAD2	CD27	CCDC50	EGR2	ADK	XCL1	LAG3
HLA-E	CD83	CXCL10	CCL20	ACOT9	TTC39C	ACOT11	KY	CCL3	PPP3R2	RIPK3	FCGR2A	CDC14A	CCDC88B	FUBP1	AAK1	PRF1	FCGR3A	KIR2DL1	ADAM8	NCAPH	CD7	CCL3	EOMES	AFAP1	CD200R1	CTLA4
HLA-F	CD86	CXCL11	CCL17	ACP5	TTN	ACOT7	PVRL1	CCL4	PPP3CC	IL23R	FCGR1A	WDR11	GET4	RXYLT1	PCDHB15	GZMA	KLRC2	KIR2DL3	ADGRG1	PRC1	CSF1	CCL4	ETV1	AFF3	ST6GAL1	HAVCR2
B2M	TNFSF9	CD86	CCL18	ACSL4	PENK	ACSBG1	CDKN2A	CCL4L2	PPP3R1	CTSH	CD3G	DCLK2	FUCA2	KCMF1	DIO3OS	GZMB	KLRD1	KIR2DL4	ADRB1	RAD51	CTLA4	CCL4L2	ID2	AI956758	CHN2
	HLA-A	IL1A	CCL22	ACSL5	CXCR3	ADAM17	FAM69C	CCR5	FCER1G	AGER	SYK	AGO4	MLYCD	CLIC4	TCAF1	IFNG	KLRF1	KIR3DL1	AGPAT9	TRGV2	CXCL13	CCR5	ID3	AICDA	RSAD2
	HLA-B	IL1B	CCL24	ADPRH	CCR2	ADAM19	MT1	CD2	SH2D1B	EMP2	YES1	RBM43	MAGI3	TLCD2	ALOX15B		KLRK1-cluster	KIR3DL2	AHR	CDCA8	DGKH	CD2	IKZF3	AR	SERPINA3F
	HLA-C	IL6	LYVE1	AFG3L1P	TJP2	ADORA2A	NPNT	CD200	HLA-G	FCGR2B	SRC	NAPG	TGFB1	PUM3	SLC38A3		LY9	KIR3DL3	AI314604	CCNB2	ENTPD1	CD200	KMT2A	ARHGAP26	PACSIN1
	HLA-DPA1	CCL5	VEGFA	AGA	S100A4	AGFG1	RASSF6	CD4	BRAF	GZMM	CD247	OXR1	PSD	NME1	IPO7		NCR1	KIR3DX1	ARAP3	CHAF1A	FAM3C	CD4	MAF	ARHGAP5	GBP10
	HLA-DPB1	IRF5	VEGFB	AK1	RNASE4	AGPAT9	CCR5	CD59	VAV1	HLA-A	FCGR3A	SLC14A1	SAP30L	WDFY1	BRCA2		NCR3	KLRB1	ASPM	DHFR	GALNT1	CD59	MBD2	ARHGAP5	IKZF2
	HLA-DQA1	IRF1	VEGFC	AKIRIN2	AXL	AHNAK	SERPINF1	CD7	SHC4	HLA-B	IGKV4-1	N4BP2	CCDC17	FARP2	SPATA4		SLAMF6	KLRC1	AURKB	CDCA3	GBP2	CD7	NR4A2	ARHGAP5	AQP9
	HLA-DQA2	CD40	VEGFD	ALDH9A1	SLC39A4	AHR	FGF16	CEBPB	PRF1	HLA-E	IGKV5-2	MEAK7	HNRNPA0	PPIA	USP1		SLAMF7	KLRG1	BB557941	2810417H13RIK	HAVCR2	CEBPB	PRDM1	ARHGAP5	BC1
	HLA-DQB1	IDO1	EGF	ANTXR2	TKTL1	AI504432	IL21	CSF1	VAV2	HLA-F	IGKV3D-20	KLHL24	TM9SF4	POGK	ADAM12		KLRC2-cluster	LAG3	BC005512	BARD1	IFNG	CSF1	RBPJ	ARMCX2	IIGP1
	HLA-DQB2	KYNU	CTSA	ANXA4	CCL5	AI597468	ARNT2	CTLA4	NRAS	HLA-G	IGLV6-57	HLA-DOB	TMEM200C	CCL4	SOX30		KLRC3	LAIR1	BIRC5	PLK1	ITGAE	CTLA4	TGIF1	ARMCX2	GCNT1
	HLA-DRA	CCR7	CTSB	ANXA7	ZCCHC18	AKAP12	PRDM1	CTSB	CHP2	HLA-H	IGLV1-51	PECAM1	VIM	CLTC	EHD3			LILRB1	BUB1	TOP2A	KIR2DL4	CTSB	TOX	ART3	NHSL2
	HLA-DRB1		CTSC	AP1G1	CTLA2A	AKTIP	FAM83G	CXCL13	ITGB2	MR1	IGLV1-47	GMNN	SYT11	LSM12	PRTN3			PDCD1	C330027C09RIK	CERS6	LAG3	CXCL13	TRPS1	ASAP1	EPCAM
	HLA-DRB5		CTSD	AP3S2	PLSCR1	ALCAM	TIGIT	CXCR6	GZMB	HPRT1	IGLV1-44	ITGB3BP	MEX3D	SRP19	NUP188			TIGIT	CALCB	UHRF1	LYST	CXCR6	VDR	ATP2B2	CXCL10
	B2M		TGFB1	APAF1	PON3	ALDOA	NID2	DNPH1	NFAT5	IL7R	IGLV7-43	HSPB11	SLC16A2	TIMM8A	KLHL9				CCL3	NAPSA	MIR155HG	DNPH1	ZBED2	ATP2B2	ENHO
			TGFB2	ARHGAP21	TMEM2	ANGPTL2	LYN	DUSP4	FCGR3B	IL12A	IGLV1-40	BCL7A	CEP152	SLC25A1	TNFAIP8				CCL4	XCL1	MYO7A	DUSP4		BACE2	TOX2
			TGFB3	ARHGAP25	ICOS	ANXA2	GM6637	EGR2	RAET1E	IL12B	IGLV3-27	CHST12	EPHX1	MIEF1	NEDD9				CCNA2	IRF4	PAG1	EGR2		BCL6	TBC1D4
			MMP14	ARHGAP9	CPD	ANXA4	SCCPDH	ENTPD1	ULBP3	IL12RB1	IGLV3-25	FES	RPL36	API5	RTP4				CCNB2	TNFRSF9	PDCD1	ENTPD1		BCL6	CAR2
			MMP19	ARHGDIB	ABHD4	APLP2	CDKN1A	FAM65B	FCGR3A	P2RX7	IGLV2-23	CABLES2	TRIM3	PDCD1LG2	CEP135				CCR2	FIGNL1	PHLDA1	FAM65B		BMP7	FAM101B
			MMP9	ARHGEF12	CD44	AREG	KLRG1	GBP2	CSF2	IL23A	IGLV3-21	MIEN1	PRF1	APRT	MOV10				CCRL2	P3H4	PTMS	GBP2		BPHL	TNFSF4
			CLEC7A	ARHGEF6	RORA	AREL1	IL17RB	HAVCR2	PIK3R5	CYRIB	IGLV3-19	FLI1	NIBAN2	ADAMTS5	PEX11G				CD200R1	LAT2	RAB27A	HAVCR2		BTLA	CSF1
			WNT7B	ARL6IP5	CD83	ARF6	ICOS	ICOS	NCR1	PPP3CB	IGLV2-14	TMEM14A	PPM1D	IL1R1	CXADR				CD200R4	NMRAL1	RDH10	ICOS		CACNA1D	OCIAD2
			FASL	ARPC1A	AHR	ARHGAP18	TRF	IFNG	HCST	PRF1	IGLV2-11	ZNF318	KRT86	DUS4L	FAM43A				CD244	FRMD4B	SNAP47	IFNG		CAMSAP2	2900026A02RIK
			TNFSF12	ARRB2	RILPL2	ARHGEF12	CORO2B	IL10	NCR2	AZGP1	IGLV3-1	EXOC7	MAPK14	PPP2CA	LIAS				CD38	PDCD1	TNFRSF1B	IL10		CAMSAP2	IZUMO1R
			TNFSF8	ASF1A	RNF128	ARL5A	GCNT1	IL6R	NFATC4	B2M	IGLC2	RWDD2A	PLCB1	PIN1	ATPAF1				CD7	LAG3	TNFRSF9	IL6R		CCR6	CCR6
			CD276	ATG5	LXN	ARNT2	SRXN1	ITGAL	NFATC3	PTPRC	IGLC3	CKLF	EXOSC6	CRISP3	PPP1CC				CDC6	CTLA4	TNS3	ITGAL		CCR7	ART3
			VTCN1	ATP13A3	CHN2	ATL3	NAV2	ITM2A	KRAS	PVR	IGHG4	RCHY1	MKLN1	ARV1	TFRC				CDCA5	POLE		ITM2A		CD200	KCNJ8
			MSR1	ATP2A3	PDCD1	ATP10A	IL1RN	LAG3	SHC3	NECTIN2	IGHG2	ARHGAP9	LPIN1	MAT2A	REN				CDCA8	EIF2AK2		LAG3		CD22	FAM213B
			FN1	ATP2B4	KLRG1	ATXN1	PLEK	LAPTM5	CD247	RAB27A	IGHG1	ALG6	CX3CR1	PRPF4	CCSAP				CDH1	TK1		LAPTM5		CD22	GLP1R
			IRF4	ATP8B2	TMBIM1	AU020206	MARCKS	LIMS1	RAET1L	CEACAM1	IGHV1-2	CREB1	ITGAX	NMD3	MROH9				CDK1	RGS1		LIMS1		CD24A	GPX8
				ATXN1	SERPINC1	AW112010	CCR8	MAF	HLA-E	XCL1	IGHV2-5	BSDC1	AGPAT2	FAM98A	CDON				CDK14	RRM2		MAF		CD2AP	CCL9
				B4GALT5	FGL2	AW555355	SLC24A3	MIR155HG	PAK1	GFUS	IGHV3-7	ECH1	NAA38	STAR	ADAMTSL4				CDK6	UBE2L6		MIR155HG		CD2AP	P2RX7
				BACH1	ZDHHC2	AXL	AREG	MYO7A	LCP2	STX7	IGHV3-11	CPNE5	PRKAA2	XPO7	SOX6				CDKN2A	CD38		MYO7A		CD2AP	1700019D03RIK
				BARD1	EEA1	B2M	FGL2	NFKBIA	KLRK1	FADD	IGHV3-13	TMCO1	MDM1	GLCE	LRRC49				CDKN2C	NSMF		NFKBIA		CD81	GM11454
				BIRC3	IL4	BAZ1A	GM20053	NR3C1	PLCG1	CD1A	IGHV3-23	PHKA1	FAT4	MFSD1	ELP4				CDKN3	CCDC109B		NR3C1		CD83	GM4956
				BMI1	TNFSF11	BCAT1	PLEKHG3	PDCD1	PLCG2	CD1B	IGHV3-33	DUSP19	GPR158	RPL7L1	HOOK1				CELA1	PRSS2		PDCD1		CD9	PKDCC
				BMPR2	SPOCK2	BCL2A1A	ARL5A	PIM2	PTK2B	CD1C	IGHV4-34	COG1	ATRNL1	UBAP2L	NFX1				CENPE	IFIT3B		PIM2		CES2D-PS	SOSTDC1
				BNIP3L	GPM6B	BCL2A1B	SCN1B	PKM	NFATC2	CD1D	IGHV4-39	D2HGDH	VAC14	PUS7L	SUSD2				CENPF	TCRG-C4		PKM		CLDN10	S1PR5
				BTG2	CYFIP1	BCL2A1D	CELA1	PRDM1	NFATC1	CD1E	IGHV1-46	CDKN1B	CARD11	SPP1	SEPTIN8				CEP55	TCRG-C2		PRDM1		CLYBL	DIRC2
				C10orf118	FAM129A	BHLHE40	ITGB5	PTPN11	LCK	SLC22A13	IGHV3-48	PTPRC	INPP5K	TUBA3C	SLC14A2				CHEK1	TBC1D4		PTPN11		CMAH	METRNL
				C12orf51	MKI67	BMPR2	EPAS1	RAB11FIP1	SOS2		IGHV3-53	DOCK8	ST7L	SLC35A4	AP2B1				CHN2	CD200R4		RAB11FIP1		CMAH	TCRG-C4
				C12orf62	NAIP5	C030046G05	ITGAE	RDH10	PTPN11		IGHV1-69	RASSF4	CYB5R1	STYX	TRIM32				CISH	PRELID2		RDH10		CNKSR3	PENK
				C14orf106	CXCL10	C230081A13RIK	MAF	RGS1	KLRC3		IGHV4-59	LRRC61	NEDD1	ATP5MK	ZNF467				CLGN	KIF22		RGS1		CNN3	IFI44
				C14orf129	NAV2	C730026J16	GPR25	RNF19A	RAF1		IGKV2D-30	SHLD1	PLEKHG3	PVT1	VN1R5				CLSPN	MARCKSL1		RNF19A		CPM	TCRG-C1
				C14orf145	CCR6	CAMK2D	KLF12	SLA	PRKCB		IGKV3-20	MAP4K3	DCAF5	RCC1	ADAD1				CMKLR1	FBXO5		SLA		CPNE3	P3H4
				C17orf44	ABCB1A	CAPG	TTC39C	SLAMF1	KLRD1		IGKV1D-33	PTPN18	IL11RA	TRMT61A	PAIP2				COCH	FANCI		SLAMF1		CPNE3	OSGIN1
				C20orf24	AHNAK	CAPN2	CXCR6	SNX9	SHC1		IGKV1-17	PADI2	KCNIP3	PSMD6	S100A4				CSF1	TACC3		SNX9		CPNE3	ITGAD
				C6orf106	PLCB4	CASP1	GPR55	SPOCK2	KLRC1		IGKV1-16	TMEM63A	SLC66A3	MRPL16	HEY1				CTSC	MYB		SPOCK2		CPQ	SNORD4A
				CALCOCO1	ITGAE	CASP3	TIRAP	SRGN	PRKCA		IGKV1D-16	CHMP5	NSMCE4A	DUS1L	IGDCC4				CX3CR1	NR4A2		SRGN		CRTAM	TNFRSF22
				CALCOCO2	LGALSL	CASP4	LGMN	TIGIT	KLRC2		IGKV3-11	TLR4	KCNK5	TMEM51	LEAP2				CXCR6	TJP2		TIGIT		CTSZ	FCGR2B
				CAP1	BHLHE40	CASP7	PLXND1	TNFRSF18	TNF		IGKV1-33	CLCC1	RANBP17	DIMT1	OVOL2				DAPK2	CYTH3		TNFRSF18		CTSZ	EYA2
				CAPN2	IFNG	CASS4	IL1R2	TNFRSF1B	ICAM2		IGKV1-39	PHYHD1	CARD19	NUDCD3	ELOVL5				DENND5A	SRGAP3		TNFRSF1B		CTSZ	RASL11A
				CAPZA1	CTLA2B	CCDC22	FAM20A	TNFRSF4	IFNA5		IGKV2D-28	CCDC66	GZMB	CAPRIN1	TLR5				DEPDC1A	GLDC		TNFRSF4		CXCL10	GZMM
				CASK	CST7	CCL5	PDE4A	TNS3	IFNA4		IGKV2-30	RFC5	DECR2	SOD2	TFDP1				DUSP5	EPHX1		TNS3		CXCR4	ZEB2
				CASP1	CCNB2	CCR8	TMEM51	TRAC	IFNA2		IGKV1-12	COMMD4	EIF2AK1	TMEM11	SIRT5				E2F7	LCLAT1		TRAC		CXCR5	NR1D2
				CASP3	PTGER2	CCRL2	RNASE4	TRIM69	ICAM1		IGKV1-5	CCDC12	AP3B2	PUS1	SLC6A14				E2F8	CCRL2		TRIM69		DAPL1	FRAT1
				CAST	POU2AF1	CCRN4L	SAMD11	TYMP	IFNA1		IGKV2-28	MPEG1	CMTR1	HIC2	ARG1				ENHO	SPRY2		TYMP		DDC	RXRA
				CCDC141	MMD	CD2	CTLA2B	WARS	RAET1G		IGKV3-15	SPICE1	ARF1	PRDX1	PCNP				ENTPD1	ID3		WARS		DSCAM	AS3MT
				CCND2	CASP3	CD200	LAT2	XBP1	HLA-C		IGKV2D-40	AKNA	KHDC1L	TRNT1	PNMA1				EPDR1	DUSP6		XBP1		DSE	TPPP3
				CCR4	TBX21	CD27	ANGPTL2	ZBED2	HLA-B		IGKV1D-39	SMIM19	RPS6KA4	PPHLN1	TMEM176B				ESCO2	ADRB1		ZBED2		DZIP1	CITED4
				CCR6	ANGPTL2	CD38	GPR160	ZFP36L1	PTPN6		LYN	DPM3	BRINP3	PBDC1	RAN				F2R	CXCR5		ZFP36L1		EFNB2	CRIP2
				CD247	MATN2	CD3G	RGS16		PRKCG		IGHV3-30	RNF167	TARBP2	RHEBL1	C6orf136				F630007L15RIK	TOX				EFNB2	ADGRG5
				CD28	GZMB	CD44	KCTD12		HLA-A		IGHV2-70	VPS41	CLIC5	GPN1	ZC3HAV1L				FASL	ST14				EGR3	DBP
				CD44	ITGB1	CD5	LSR		RAC2		IGLV2-8	HPGD	USP48	DIS3	INPP4B				FAXC	TOX2				EHD3	HIST3H2BA
				CD5	CD38	CDC14A	ALOX8		SH3BP2		IGKV1D-12	SMARCA2	CHD1L	HMGCS1	SSBP1				FGL2	CXCL10				EID2	GALNT10
				CD53	S100A6	CDCA8	SEMA6D		BID			DNMBP	TYROBP	SPRYD7	SNAP47				FRMD4B	SERPINA3F				EMB	KLRG1
				CD58	AREG	CDK17	TMEM159		MAP2K2			EP300	MCEE	ZDHHC3	SLC2A13				GAS2L3	GRB7				EMB
				CD59	6330403K07RIK	CDK6	AIFM2		KIR2DS5			CAPN1	ZBTB48	CDV3	KLK8				GCNT1	PACSIN1				ENC1
				CD74	CPQ	CDKN1A	SNX9		RAC3			CCDC82	L1CAM	HOMER1	RFC4				GLP1R	MLKL				EXPH5
				CD80	SYNPO	CEBPB	LAG3		KIR3DL1			SH3YL1	NR3C2	SPATA5	NSG2				GLRX	TCRG-C1				FAM213A
				CD84	CSF1	CENPA	HIP1		KIR3DL2			GPD1L	PIK3C3	METTL25	GNAS-AS1				GM35792	ADGRG1				FAM213A
				CDC14A	GLRX	CHST2	5430421N21RIK		MAP2K1			HERC2	TRIML1	SNRNP40	TPST1				GM5861	MAF				FAM43A
				CDC37L1	PTPN13	CHSY1	C030034L19RIK		IFNA17			KIFBP	TIMM13	MSANTD2	SH2D5				GM6460	TRBV4				FAM84A
				CDKN1B	GSTT2	CISH	RAB26		CASP3			SMARCAL1	TBC1D8	CCT7	ASPHD2				GM6958	38231				FHIT
				CEACAM21	ANKRD6	COMT	CC2D2A		IFNA21			ACP6	S100A1	CEBPZ	LIPN				GPLD1	WSCD2				GALNT9
				CFLAR	H2-Q2	COPS4	GM19723		IFNA6			ANKZF1	USP40	RSL1D1	SPARCL1				GZMA	HIC1				GLCE
				CLDND1	NFATC1	CORO2A	NCMAP		IFNA7			FCSK	WDR45	AARS1	DSC1				GZMB	MNDA				GLT28D2
				CLSTN1	ELL2	CRBN	TTC16		IFNA8			CD47	KCNG4	SHQ1	TCF7				HAVCR2	NR4A1				GM2663
				CLTC	SMCO4	CSF1	CASS4		TYROBP			PSMB8	PALD1	EPHA2	MLEC				HIST1H1C	TRPS1				GM4814
				CMTM6	PDCD1LG2	CST7	SLC15A3		IFNA10			HAUS5	FCGR2A	GFUS	TG				HIST1H2AB	SEMA7A				GPM6B
				CMTM7	SCCPDH	CTLA4	GSG2		IFNA13			MMUT	CDH22	SLC1A5	ZNF274				HIST1H2AC	TBC1D2				GPM6B
				CPEB2	ODC1	CTNNA1	MYO1D		IFNA14			TCEA3	FBXO46	SUV39H2	ATP8A2				HIST1H2AD	PERP				GPR18
				CPSF2	IFITM2	CTSW	CHRM4		GRB2			IDH2	HCRTR1	CYC1	HIPK2				HIST1H2AE	CD86				GPR183
				CSF2RB	CLDN25	CUL3	TMBIM1		IFNA16			PAGR1	PTPN22	EEF1AKNMT	SAXO2				HIST1H2AG	EEA1				GPR183
				CSGALNACT1	GUCY1B3	CXCL10	EHD4		MAPK3			TUBGCP6	FCER1G	EIF4G1	ADGRG3				HIST1H2AH	EGR1				GRAMD3
				CTSA	TIAM1	CXCR3	RAPGEF5		KIR2DL5A			DXO	FANCG	NAP1L4	SLC20A2				HIST1H2AI	APLP1				GRAMD3
				CTSC	CPE	CXCR6	FAM81A		RAC1			H2AW	EPDR1	REV1	ZHX1				HIST1H2AN	PTPN13				GSTK1
				CTTNBP2NL	PHACTR2	CYFIP1	CDC42BPB		SOS1			SUOX	AMDHD2	POLR1D	PRL				HIST1H2AO	HIP1				GUCY1A3
				CXCR6	GEMIN8	D16ERTD472E	RIN2		MAPK1			PAPSS2	CST7	NELFE	THOC2				HIST1H2AP	HAVCR2				GUCY1A3
				CYP2R1	PFN2	D430019H16RIK	SLC52A3		KIR2DL1			EAF2	LRRC71	UBQLN4	RNF213				HTRA3	TRAJ12				H2-OA
				DAXX	D430019H16RIK	DCK	ADAP1		HRAS			ARID5A	RGS17	MVP	CHRNB4				ICA1	CCDC28B				H2-OB
				DCP1B	SUSD2	DENND4A	S100A6		KIR2DS4			CEP95	CLCN4	HNRNPU	PFKM				IL10	CELA1				HECTD2
				DDHD1	TNFSF13B	DSEL	B4GALNT4		CD48			KDM7A	AIRN	DAAM1	PGS1				IRF8	TRAJ23				HGSNAT
				DERA	PMAIP1	DST	RENBP		KIR2DS3			RIPOR2	NQO2	HINT1	NAT14				ITGAX	TRAJ42				HMGN3
				DGKE	IL1RL1	DTX3	9630013D21RIK		IFNGR2			ING1	PTK2B	PDE8A	SLC25A4				ITIH5	TRIP13				HMGN3
				DGKH	RGS16	DUSP1	RAPSN		LAT			CRADD	DNAJC18	PSMG1	CRTAM				KIF11	GM19765				ID3
				DIAPH1	GABARAPL1	DUSP16	ICA1		KIR2DL4			RDH12	SRP68	SNF8	KLHDC7A				KIF2C	ITGAD				IFI204
				DNAJC3	RNF43	DUSP4	PIK3AP1		ULBP1			LRCH3	NHSL2	BTAF1	TRMT9B				KIF4	CRMP1				IFIT3
				DNM2	NAIP2	DYNLL2	GLRX		KIR2DS1			CREB3L2	UNC5D	TPD52L2	PACSIN1				KLRA3	STK32C				IFNAR2
				DPYSL2	CASP1	DYNLT3	CTLA2A		ULBP2			MCCC1	ATF6B	SYNGR2	ANO3				KLRA7	IFIT1				IFNAR2
				DUSP16	SH3BGRL	E2F3	SLC29A4		KIR2DL2			NAP1L1	F2RL2	RUVBL1	LHX4				KLRA9	JDP2				IFT122
				DUSP4	SERPINB1A	EEA1	TNFRSF1B		KIR2DL3			GPR18	PIK3R2	MFSD12	NIT2				LAT2	RYK				IGF1R
				EIF3A	HELLS	EGLN3	PODNL1		TNFRSF10A			ARHGAP45	ZFP14	JRK	FNTA				LGALS3	ISG20				IGF1R
				EIF4G2	SLC7A10	EHD1	LRRK1		IFNG			BACE1	TYRP1	SUPV3L1	TNNI1				LILR4B	VWA5A				IGHM
				ELMO2	DKKL1	ELK3	NFIL3		IFNGR1			RNF213	BLOC1S2	AGAP3	TMEM63C				LILRB4A	GBP6				IL7R
				EMB	ZFP612	ENDOD1	TMC3		TNFRSF10D			BBS4	PIP5K1C	KPNB1	RETREG1				LOC100862437	TWSG1				IL7R
				ENTPD1	IL18R1	EPHX1	PLK3		SYK			SMAGP	RRAS	PFDN4	ARTN				LOC102641248	TFRC				IMMP2L
				EP300	CRMP1	EZH2	ABCC3		IFNB1			PTCD2	RBMS2	TMEM165	HOOK2				LOC328066	SERPINA3G				ISPD
				EPS15	CDKN2C	F2R	MATN2		MICB			CYLD	COL8A2	DHX15	STAP1				LOC677008	WHSC1				ITGB1
				ETV3	GRHL1	FAM129A	MPP2		ARAF			DYNLT3	NAIF1	BRIX1	IKZF2				LOC73899	PAQR4				ITGB1
				F5	SERPINB6A	FAM92A	HRH4		TNFRSF10B			IFT22	SCAMP3	SQLE	MCTP1				LRR1	CCL3				JUN
				FAM105B	LCLAT1	FARP1	MLKL		IFNAR1			NCF1	STRIP1	MSLN	DDC				MAF	ADAP1				KBTBD11
				FAM129A	SLC25A53	FBN2	CAPN5		TNFRSF10C			CDKN3	RASL12	ALG11	VARS1				MCF2L	PDGFB				KBTBD11
				FAM134C	SH2D1A	FBXO25	LAMC1		IFNAR2			CETN2	SLC9A9	HMGXB3	LBP				METRNL	AKR1E1				KBTBD11
				FAM160B1	ARMCX4	FBXW11	ST14		MICA			CEP162	SH3BGRL3	HYAL2	ZNF689				MIS18BP1	FGL2				KCNC1
				FAM164A	CNTLN	FEM1C	FUT7		PIK3R3			CYP2R1	SNX15	SEPTIN11	TSN				MKI67	LITAF				KCNIP3
				FAM184A	NEU3	FGL2	CHMP4C		NCR3			CDK5RAP2	KCNQ5	NUP93	MYLK				MRC2	ZFP41				KCNN4
				FAM46C	RACGAP1	FKBP1A	STX11		CD244			GPI	ZNF524	IFRD2	MAGT1				MYADM	STK39				KCNN4
				FAM49B	YBX3	FMNL3	SMCO4		PPP3CB			PDCD4	ENTPD1	NCOA5	STK39				NCAPG	IRF8				KLF4
				FAM53B	MARCKS	FNBP1	DAB2IP		PPP3CA			IVD	CD300LB	ARL8B	SMCO3				NCF1	KREMEN2				KLHL6
				FANK1	PRDM1	FOLR4	AHR		PIK3CA			HSH2D	CNPPD1	NOL12	EBF2				NEB	NAIP2				KLRB1F
				FAR2	ADAM8	FOXP3	BSPRY		PIK3CB			SH3TC1	NT5C3A	RBBP7	HLTF				NEDD4	FAH				KRT10
				FAS	SYT11	FRMD4B	SH3BP4		FAS			PHKB	GPS2	EIF2B3	ST18				NUF2	CORO2A				LEF1
				FBXO18	PLEK	FURIN	CHDH		PIK3CD			VPS13B	MPV17	NUP153	BHLHB9				NUSAP1	ZBTB38				LEF1
				FBXW7	GCNT1	FYN	CTNND1		SHC2			KIAA0930	SELENON	USP10	GPATCH4				OCIAD2	IFIH1				LMBR1
				FLI1	ANXA4	GADD45B	AI414108		FASLG			CNRIP1	CD2	PRKCI	MRPL51				OSGIN1	EHD4				LRIG1
				FLJ45248	TNFRSF1B	GALM	CAR5B		FYN			UNC119	CYTH2	RDH11	RFTN1				PBK	TIGIT				LRIG1
				FLNA	RYK	GAPDH	EHD1		PIK3CG			NDUFS2	CMKLR1	PRPF3	IGFBP5				PERP	MARVELD2				LTA
				FNBP1	ID2	GBP3	CTLA4		VAV3			APLF	CAMK2N1	SLC1A4	IL20RA				PLEKHF1	LGALSL				LY96
				FOXN3	APLP1	GCNT1	EGLN3		PIK3R1			DLGAP5	RHBDD1	STK40	BNIP5				PRC1	MYO1C				LYPD6B
				FOXP3	CD82	GDI2	CPD		SH2D1A			SEPTIN9	ORAI2	TRUB2	RNASE2				PRDM1	ITPRIPL2				MAGI3
				FUT8	DUSP14	GDPD5	AGPAT4		PIK3R2			FAM117A	RPA2	NFATC1	IRX5				PRR5L	CHST11				MAN1C1
				FYCO1	BCL2L15	GEM	PBX3		CHP1			SERINC3	SLC25A2	MIOS	NUP133				PTGER4	SEPN1				MARCKSL1
				GABARAPL2	PTPRS	GFOD1	OSBPL3					BFSP2	MAGEF1	ESF1	SESN3				RASD2	GABARAPL1				MNDA
				GATA3	CCDC50	GGTA1	CD80					CNTRL	HARBI1	SLC10A3	CTBP2				RASSF6	GFOD1				MS4A4C
				GBF1	ACTG2	GIMAP7	GRN					IFIT3	TMEM106C	GEMIN4	C2orf49				RIPPLY3	CYSLTR2				MS4A4C
				GIT2	NKG7	GLIPR1	PON3					CAMKMT	AP1G2	MRPL20	PRRT1				RMDN2	NFIL3				MTSS1
				GK	MELK	GLRX	CXCL10					GDI2	MPND	DOT1L	BRD8				RRM2	ZFP52				MYB
				GLCCI1	ACVR1	GM10340	N4BP1					ZFP90	MAPK3	POLR2F	LPXN				RTN4RL1	THEMIS2				MYB
				GLIPR1	CD22	GM10406	HSPA2					MAP3K3	BAIAP3	TSEN2	PLXDC2				S1PR5	PTMS				MYB
				GLIPR2	SELM	GM10409	CLCN5					NEDD4	B3GNT7	SLC7A5	FAM114A2				SERPINE2	KCTD17				NBN
				GNG2	ALCAM	GM12854	HLF					GNB2	PGPEP1	PDCD5	ZNF454				SH3YL1	SYTL2				NR3C2
				GPR137B	CASP4	GM14005	HMOX1					MS4A1	AKT2	HEATR3	NHLRC1				SHCBP1	MED7				NSG2
				GPR19	HMGN3	GM2888	MAP2K3					OTUB2	B3GNT5	HM13	PDK1				SLAMF1	PCBP4				NSG2
				GPR55	B4GALT4	GM2897	GRHL1					ZNF414	ME1	STAM2	ST8SIA4				SLC16A10	CD160				NT5E
				GPRIN3	SERPINA3G	GM3002	SUSD2					MX1	AMZ1	CMAS	MUSTN1				SLC35D3	CCL4				NTRK3
				GTDC1	CHST2	GM3005	KCNK6					TMEM184C	IFFO1	GNL2	EFL1				SLCO4C1	GZMK				OASL2
				HDAC9	FAM92A	GM3095	ITPRIPL2					STXBP4	MED6	KLHDC4	TTC3				SOCS2	GM9199				P2RX7
				HERPUD1	MARCKSL1	GM3164	CHST2					SMIM20	KLF10	DNMT3B	IL21R				SPAG5	SH3BP2				P2RX7
				HERPUD2	PNKD	GM3173	CDKN2C					NMI	CLBA1	USP16	ITM2C				SPATS2	STX11				PECAM1
				HLA-DMA	RAD51B	GM3239	TSPAN17					LY86	CMA1	MED17	PNISR				SPC25	SLAMF1				PENK
				HLA-DPA1	LGALS3	GM3252	ACOT11					C9orf85	CERK	RTN3	LRRC24				SPEER1	DUBR				PKIG
				HLA-DPB1	H1F0	GM3317	PAQR4					KLF3	PADI4	PAM16	KLKB1				STIL	IL10RA				PLAGL1
				HNRPLL	BATF	GM3373	FIRRE					TNFRSF18	RAP1GAP2	OPTN	ACP3				SYTL2	ZCCHC18				PLXDC2
				HPGD	TIMP2	GM3383	F2RL2					SPC24	CEP250	COMTD1	LTA				TCRG-V4	GZMB				PLXNC1
				HS3ST3B1	HIP1R	GM3494	MMD					TCF3	TTC38	TRIB3	LYRM7				TG	KSR1				PLXNC1
				IKBKE	D17H6S56E-5	GM3500	JDP2					NME7	UTP23	TPD52	GPR15				TKTL1	CASP1				POU2AF1
				IL10RA	PPAP2A	GM3558	KLF10					DENND1B	TCN2	DPH2	PSD2				TMCC3	GZMA				PRICKLE1
				IL12RB2	DYNLT3	GM3636	CD200R1					KYNU	SPN	HIVEP3	DAAM2				TMEM163	BCL2A1D				PTGFRN
				IL18BP	CREM	GM3642	CCRL2					ANXA1	ZEB2	FASN	TRABD2B				TOP2A	CD68				PTPN6
				IL18R1	AI504432	GM3667	BATF					NOD1	BAG3	CLPP	TACC2				TRGV2	LGALS3				RAMP1
				IL1R1	EMP1	GM3696	1700017B05RIK					L3MBTL3	ARHGEF18	WDR61	TP53INP1				TSGA10	RHOQ				RGCC
				IL2RB	GNG2	GM3739	GTF2IRD1					NDUFB11	TRAPPC2	COPS8	YIPF6				TTK	ENDOD1				RGCC
				IL2RG	DMD	GM5068	PTPLAD1					HSDL2	KLHL42	RENBP	PDE7B				UBE2C	FAM129A				RGS10
				IL32	LY96	GM5796	DNASE2A					FANCG	CIZ1	SUZ12	PABPC4				WDR95	MDFIC				RNF157
				IL6R	CALHM2	GM8369	BCL2A1D					BNIP3L	NUCB2	MCRIP2	TUBB6					CAMK2N1				RWDD3
				IL7	PKDCC	GM8615	KLF8					TSPYL4	INTS12	ZNF202	PCBP1					SDCBP2				SATB1
				INPP5D	ACOT7	GNAQ	KCTD11					B3GLCT	DENND10	WRAP53	N4BP2					PLEK				SATB1
				IQGAP1	WLS	GNAS	MMP14					TRMU	COX14	SNRPD1	ZSCAN10					METTL7A1				SATB1
				IQGAP2	GADD45B	GNG2	S100A11					GTF3A	SLC22A9	SLC8A3	ZMYM4					TRAV14-1				SELL
				IRAK3	CKS2	GNPDA1	RLN3					LY6D	CAPNS1	SGPL1	RASSF5					CCR5				SELL
				ITGB1	FARSB	GPM6B	CCL1					NAE1	DNAAF5	SAR1B	SNRK					RAP1GAP2				SERPINA9
				JAK1	GNA15	GPR155	ITFG3					KCNA3	PACS1	COX19	KHDRBS3					DOCK5				SFMBT2
				JAKMIP1	DST	GPR68	IL18RAP					PPT1	CYP11B1	GEMIN5	NIPBL					SNX10				SH2B3
				JAZF1	DLEU2	GPRASP2	GM12854					FH	GLE1	UBE2F	DRC1					ENPP5				SH3BP5
				KAT2B	FRMD4B	GRAMD1B	GNA15					METTL8	UQCR10	EIF5A	RPN1					GM11821				SLAMF6
				KDM5B	ENPP2	GRINA	LGALS1					RNF141	TMEM35B	ZNF106	E2F6					KIF13B				SLAMF6
				KIAA0040	AHI1	GSTO1	SERINC5					EVI2B	TSPAN5	RBM19	IL7R					CD101				SLAMF6
				KIAA0368	EHD1	H1F0	RMDN2					RFC2	ISG15	SNRPA1	CDX1					CDK6				SLC30A4
				KIF5B	MYADM	H2-Q6	MAGED1					SLC35C1	AARS1	YIPF6	LUC7L3					ILDR1				SLC9A7
				KIN	RUNX2	H2-Q8	TUBB6					CYTH1	TCF25	PANK3	ARNT					CISH				SLFN5
				KLHL2	SLC9B2	HECA	HPSE					KCTD20	ZBTB9	NHLRC1	PRPH2					TMEM38B				SLFN5
				LAMP2	CD160	HIF1A	SRGN					LCLAT1	GPBP1L1	DDX51	ABHD8					PEAR1				SNX30
				LANCL2	CD200R1	HIP1	ALCAM					PHF21A	PEX10	SATB1	NDUFA10					SERP2				SOSTDC1
				LAPTM5	PLEKHB2	HIP1R	B930095G15RIK					CDK2AP2	CHMP3	TAF1D	RNF128					ENPP1				SOSTDC1
				LAYN	CHDH	HIVEP3	SLC16A3					SUSD3	ARHGEF2	MRPL46	RNF169					GDF11				SOX4
				LIMA1	FARP1	HNRPLL	CRMP1					MTMR3	ENPP5	GRPEL1	OPA1					ARHGAP10				SPOCK2
				LPXN	CD200	HSD17B7	TMEM2					NAA38	RING1	CLNS1A	HES1					IL12RB1				ST6GAL1
				LSP1	BMP7	HSPA13	REPIN1					TRIM5	TMEM163	EIF3B	ARSI					BAIAP3				SYNPO
				MADD	DDC	HSPA4L	CREM					IRF2	AGPAT3	POLE3	VEGFD					SMC2				TANC1
				MAF	KCTD17	ICAM1	FRMD4B					SETD2	SCNM1	WSB2	COTL1					CDC14A				TBC1D19
				MAN1A2	2010107G23RIK	ICOS	PNKD					KIZ	DUSP8	RRAGC	UBE2I					ASF1B				TCF7
				MAN2B1	IFT57	ID2	EPCAM					ZNF652	DCLRE1B	KDSR	SGSM1					GINS2				TCF7
				MAP3K5	SCIN	IDE	PTPN3					CELF2	KRT222	DCTPP1	CD93					BORA				TDRP
				MAP4	RNF19A	IFFO2	PCYT1A					APPL2	INPP5D		PSMC2					KCTD9				TESPA1
				MAP4K1	GRN	IFI27L2A	CAMK2N1					TMED3			BLMH					LIG1				TESPA1
				MBD2	RYR3	IFIT1	GLCCI1													INCENP				TESPA1
				MED13	CXCR5	IFIT3	PMAIP1													HELLS				TGFBR3
				MED15	PRR13	IFNG	FKBP5													CASP3				TIAM1
				MEF2D	HMGB2	IGF1R	RAB39B													EZH2				TIMP2
				MEOX1	NSMF	IKZF2	AU020206													A430093F15RIK				TLR1
				MIB1	EGLN3	IKZF3	SLC39A4													WDHD1				TLR3
				MICAL2	BICD1	IKZF4	ANXA4													HMGB3				TMEM121
				MOBKL1A	BIRC5	IL10	RXRA													GM13237				TMEM180
				MRPS12	PEAR1	IL18R1	TNFRSF9													E2F2				TNFRSF13B
				MSL2	FCRL1	IL18RAP	TIMP2													SLFN3				TNFRSF25
				MYH9	DTL	IL21	FAM110A													PHLPP1				TNFSF11
				MYL6	EVI2A	IL2RA	CAPG													HIP1R				TNFSF11
				MYO1F	METTL7A1	IL2RB	MAFG													LPGAT1				TNFSF14
				MYO5A	BCL6	INCENP	ITGA3													SERPINB6B				TSC22D1
				MYO9B	VCAM1	IRAK1BP1	0610010F05RIK													KNSTRN				TSC22D1
				NAB1	NFIL3	ISG20	ATXN1													SERPINB9				TSPAN31
				NAPG	TSPAN3	ITGA4	SDC4													VAX2				TUBB2B
				NBEAL2	AKR1E1	ITGAE	TNFRSF4													INPP4B				VMN2R84
				NCF4	KDELC1	ITGAV	RAPH1													PLEKHA1				WIPF3
				NCKAP1L	SDCBP2	ITGB2	NEU3													TNFSF8				XCL1
				NCOA1	VMP1	ITGB8	ALDOC													CXX1C				ZBTB18
				NCOA2	CCR8	ITIH5	CDK6													AIM2				ZSCAN12
				NCOR1	PDZK1IP1	JARID2	PPFIBP1													ARRB1				6330509M05RIK
				NCRNA00152	CYBB	JAZF1	DKKL1													BCL2				IFI205
				NDC80	2810417H13RIK	KANSL1L	RILPL2													PCTP				CES2C
				NECAP2	SEC11C	KCTD9	RUNX2													CEBPB				1810009J06RIK
				NETO2	PLS3	KDM2B	KIF3A													SOCS1
				NF1	DSP	KLF10	GM19937													SHMT1
				NFAT5	PRDM5	KRR1	PTPRJ													CHIL3
				NFATC2	AU020206	LAG3	SLC22A15													LILRB4A
				NPC1	GNA14	LAMC1	SERINC3													TMEM159
				NSMAF	EGR2	LAMP2	MRGPRE													METRNL
				ODF2L	CD79B	LAX1	SEC14L1													CTNNBIP1
				OPTN	DSTN	LBH	MCM6													ENTPD1
				OSBPL8	2610301B20RIK	LCLAT1	APPL2													C1QTNF6
				PAG1	DHRS3	LCP1	LRBA													ZBTB32
				PAK2	TNFSF14	LGALS1	BCL2A1B													ADAM8
				PAPSS1	SOSTDC1	LGALSL	PTGER4													AW011738
				PBRM1	IL18RAP	LIMK1	RORA													MX1
				PBXIP1	S100A10	LMNB1	FARP1													GEM
				PDCD10	UNC119	LOC100047082	SPSB2													ABI3
				PDK2	RBL2	LOC100048557	PWWP2B													PLEKHF1
				PDP1	PTPLAD1	LOC100861615	PLOD2													GM2808
				PELI1	BCAT1	LOC100862594	GJB2													LILR4B
				PGM2L1	TRIP13	LOC101056064	APOBEC2													GPRASP1
				PHACTR2	MAPRE2	LOC101056514	KCNA3													PLSCR1
				PHF21A	MYO5A	LOC68395	MALT1													ALCAM
				PHTF1	PRNP	LPAR6	RAB31													MTURN
				PJA2	ST6GALNAC3	LPGAT1	NFATC1													KLRA3
				PKIA	TMEM140	LPXN	ANXA2													CASP4
				POLH	FABP5	LRBA	SAMSN1													DAPK2
				PPCS	SLA	LRRC8D	EIF4EBP1													FAM101B
				PPM1B	ARHGAP24	LXN	LAMP2													LRRK1
				PPM1G	TDGF1	LYRM2	SMOX													PRDM1
				PPP1CA	RAD51	MAF	SNX16													ASNS
				PPP1R12A	H2-OA	MALT1	TMEM106A													CMKLR1
				PPP2CA	SEC16B	MAP2K3	H1F0													6330403K07RIK
				PPP2R3C	GALM	MAPK6	CASP3													FARP1
				PPP2R5A	EZH2	MAPRE2	ADAM9													FASL
				PRDM1	LPXN	MCM6	PTPRV													OSBPL3
				PREX1	MFSD6	MDFIC	IL3RA													MYADM
				PRNP	TNFRSF9	METAP2	ILDR1													WLS
				PRPF18	PTTG1	MKRN2	IRF5													ANXA4
				PTPLA	CCDC104	MMD	DSEL													ZBTB4
				PTPN22	CKS1B	MRPS6	F2R													SOAT2
				PTPRCAP	ENDOD1	MSI2	2008-09-01													IFNG
				PTPRE	SLC15A3	MX1	E130308A19RIK													NRP1
				PTPRJ	PLOD2	MXD1	MATK													CAR5B
				RAB11FIP1	ATP9A	MXD4	TLR2													TPPP3
				RAB27A	PQLC3	MXI1	SLC25A13													ZDHHC2
				RAB5A	PRKRA	MYO1E	METTL7A1													NSG2
				RAB8B	MDFIC	MYO1F	DDX28													NGP
				RABEP1	ST14	N4BP1	TPI1													STX2
				RAP2A	SLC4A7	NAA20	FUCA2													GM6637
				RARA	METTL7A2	NDFIP1	WHSC1
				RASGRP1	ADAM19	NEB	KDM2B
				RASSF2	NRP1	NFATC1	LITAF
				RB1	TWSG1	NFIL3	FAM185A
				RECQL	CAPN3	NFKBIA	TMEM154
				REEP3	AGFG1	NKG7	FAM214B
				RGS2	EPCAM	NOTCH1	MFSD10
				RHBDD2	CTLA4	NR3C1	ST6GALNAC6
				RIC8B	RRM2	NR4A2	CRLF2
				RNF115	IKZF2	NRN1	AI504432
				RNF185	CCL1	NRP1	TRIP10
				RNF19A	BLMH	NSMAF	FUT8
				RNF19B	IRF5	NSMF	PPAPDC1B
				RNF213	GMNN	NT5E	ERN1
				ROD1	IGHM	NUCB1	BCL2L1
				RORA	MAP6	OAS1A	RGS12
				RTCD1	ARHGEF5	ODC1	WDFY2
				RTKN2	CDC25B	OSBPL3	CD81
				RYBP	IGHV14-2	OTUD7B	NT5E
				SAMHD1	TMEM38B	PARP12	NF2
				SAMSN1	PSEN2	PDCD1	MYO1C
				SEC11C	ADORA2A	PDCD1LG2	RNF149
				SELPLG	IL10	PEAR1	UNC119
				SFT2D1	ARL6	PENK	MYO1E
				SGMS1	CD74	PEX11A	S1PR2
				SH3BGRL3	PLXNC1	PFN2	TWSG1
				SH3KBP1	CDK5R1	PGAM1	MTBP
				SHOC2	ACSBG1	PGK1	IL12RB1
				SKAP1	TRIM2	PHACTR2	CARHSP1
				SKAP2	ADAM12	PHLPP1	KANSL1L
				SLA	KLF10	PICALM	TACC2
				SLA2	ARMCX1	PKD2	SLC17A5
				SLAMF1	DAP	PLEK	RHOC
				SLC1A4	ITM2C	PLEKHA2	SSH3
				SLC26A11	CBX6	PLEKHB2	GATA3
				SLC35C1	NCAPG2	PLP2	SLFN9
				SLC35D1	MATK	PLSCR1	LXN
				SLC35D2	NSMAF	PMEPA1	C2CD2
				SLC41A1	ARRDC4	PPAP2C	IL10RA
				SLC9A9	LIMA1	PPFIBP1	CRYBG3
				SLCO3A1	MXD4	PPHLN1	F730043M19RIK
				SMAP2	RIN2	PPM1B	GM527
				SMC6	ATPIF1	PPP1R16B	SDCBP2
				SPTAN1	ARNTL	PPP2R1A	AW112010
				SPTB	FKBP5	PRDM1	CTSB
				SPTY2D1	ST6GALNAC1	PRDX4	NSMF
				ST8SIA4	CEBPA	PRKCA	GLIPR1
				STAM	ANXA2	PRKCH	NOD2
				STK10	CHD3OS	PRNP	PSAT1
				STX2	STX6	PTGER2	MARVELD2
				SUDS3	PTPN5	PTGER4	MB21D1
				SYNE2	PBX3	PTGFRN	VAMP5
				SYNRG	CERS4	PTP4A2	PQLC2
				SYT11	LAMP2	PTPLAD1	HIF1A
				TAF5L	PDLIM7	PTPN11	SNX2
				tAKR	CYSLTR2	PTPN13	DSTN
				TANK	ARHGAP21	PTPN22	NSMAF
				TAX1BP1	SH3GL3	PTPRS	TJP3
				TBK1	EHD4	PTPRV	TMEM180
				TDRD3	FUCA2	RAB11A	A430093F15RIK
				TFRC	CD99	RAB31	SRC
				THADA	GM5595	RABGAP1L	E2F3
				TIGIT	HIF1A	RAPH1	MX1
				TLK1	SDC4	RASA1	UBE2E3
				TM9SF2	TNFRSF4	RBPJ	MAPRE2
				TM9SF3	AEBP2	REEP5	HIP1R
				TMEM110	LAMC1	REPS1	RAP2A
				TMEM154	SLC24A3	RGS16	SLC4A8
				TMEM60	SLC12A2	RGS2	TNFRSF18
				TMX4	AW112010	RILPL2	EGR2
				TNFRSF18	EMB	RIN2	IRF4
				TNFRSF1B	MYO1E	RNASE4	MFGE8
				TNFRSF4	PTGER4	RNF11	IDE
				TNIK	APPL2	RNF128	RIPK3
				TNIP1	TPI1	RNF149	GALNT2
				TOP3A	CARHSP1	RORA	NLRX1
				TOR1A	LZTFL1	RSAD2	CEP170B
				TOX	ADAM9	RUNX2	SLC25A19
				TP53INP1	GJB2	S100A10	I730030J21RIK
				TPP1	B9D1	S100A11	GM8465
				TRAJ17	LAG3	S100A4	CTNNA1
				TRAM1	CYSLTR1	S100A6	ZFP948
				TRBV27	KLK1B27	SACM1L	SLC16A6
				TRIB1	RYR2	SAMSN1	CDH24
				TRIB2	CEP290	SDF4	ICAM1
				TRIP12	PEX11A	SEMA6D	UAP1L1
				TSC22D3	CENPE	SERINC5	ARMCX4
				TSHR	ITGAV	SERPINA3G	CTSZ
				TSNAX	UNC119B	SH2B1	MIF4GD
				TTC39C	DCXR	SH2D2A	NTNG2
				TULP4	MARVELD2	SH3BGRL	SEC24D
				UBE2A	BCL2L2	SH3RF1	ATCAY
				UBE2K	LARP1B	SIK3	PQLC3
				UBL3	DAPP1	SLA	ITM2C
				UGP2	CCNE2	SLAMF1	TSTD3
				USP47	CTNNA1	SLC22A15	CDC42BPG
				UXS1	KIF3A	SLC25A19	LARP1B
				VAV3	IRAK1BP1	SLC25A24	M6PR
				VPS33A	DUSP16	SLC26A2	ENTPD1
				VPS37A	GSTT3	SLC41A1	IFI30
				VPS8	TK1	SLC4A7	NR2F6
				WDR26	SLAMF1	SLC5A3	RAB11FIP4
				WDTC1	RNF149	SLC9B2	ZC3H12C
				WNK1	TOP2A	SMAP1	DHRS1
				WSB1	VAMP7	SMPDL3A	ARL4A
				YPEL5	ATCAY	SNX18	TCN2
				YWHAB	NPAS2	SNX9	PTPN7
				YWHAH	ARL3	SOCS2	ARHGAP31
				ZC3H7A	CCR5	SOSTDC1	VMP1
				ZFP36L1	SLC39A6	SPOCK2	CDCP1
				ZHX2	CDKL2	SPRED1	IMPA2
				ZNF280C	SLC41A1	SPRY1	ZFP36L1
				ZNF529	KDM2B	SPTY2D1	DAPP1
				ZNF671	PDE7A	STX11	CASP7
				ZNF673	PTPN22	SUSD2	SLC41A3
				ZNF684	SCAMP1	SWAP70	MESDC1
					LPCAT1	SYPL	ATF6
					DECR1	SYT11	AZIN1
					LEPROT	SYTL2	IKZF3
					FAM69B	TANK	VPS54
					CACNA1S	TBC1D14	CYP20A1
					TSPAN5	TBC1D2B	SYNE2
					TTC8	TBC1D4	TMEM237
					KSR1	TBX21	SERPINB6A
					HNRNPLL	TGFBR1	RNF125
					PGAM1	TIAM1	NUCB1
					B9D2	TIMP2	KCTD17
					SLC26A2	TJP2	CPPED1
					CDC6	TMEM154	BAZ1A
					ZIK1	TMEM158	LPAR6
					IRF4	TMEM164	ZFP52
					DIAP3	TMEM2	RASGEF1A
					SEMA4F	TMEM33	CD44
					NUSAP1	TMEM65	CMTM7
					SNTB2	TMPO	PGLYRP1
					RIPK4	TMSB15B2	IKZF2
					INCENP	TMSB15L	6530402F18RIK
					SMPDL3A	TNFAIP8	ZBTB1
					SRGN	TNFRSF18	TNFAIP8
					MIF4GD	TNFRSF1B	AEBP2
					CDCA3	TNFRSF4	ITGAV
					UBE2C	TNFRSF9	TRAV21/DV12
					PLAGL1	TNFSF10	SLA
					RGS3	TNFSF11	PLEKHB2
					GPX7	TNFSF9	SKAP2
					MAGEE1	TOX	MPHOSPH6
					SMAP1	TOX2	MAPKAPK3
					TOX	TPI1	SESN2
					KIF11	TPM4	PKP3
					METRNL	TRAF1	SGMS1
					GLA	TRAV9D-3	YBX3
					HMGB3	TRIM30D	PON2
					SPRY1	TRIM34A	AKR1E1
					BUB1	TRMT61B	ZFP41
					CYP4V3	TRP53INP1	SLFN10-PS
					TSPAN31	TRPM6	ABCB10
					NAGA	TTC39B	USP20
					VWA5A	TTC39C	CHPF
					CHEK1	TWSG1	5330426P16RIK
					KIF22	TXNL1	PLCB3
					POLA1	UBASH3B	SLC25A10
					CCR9	UBL3	N4BP3
					COMT	UCP2	DLEU2
					ANXA1	UGP2	TRIM37
					1190002N15RIK	UHRF1	2610524H06RIK
					SLAMF6	UPF3B	OAS1A
					MAFG	VIM	MED7
					SERINC3	VMP1	CAMK2B
					CDC20	VOPP1	RBL2
					CCRL2	VPS54	BTBD19
					PCK2	WISP1	GSTT2
					GPR155	XKR6	STARD4
					IFT22	YBX3	KCTD9
					MCM6	YPEL2	PCBP4
					KCTD9	ZAN	RIC1
					PLEKHO1	ZAP70	APOBR
					CLSTN1	ZBTB1	BID
					ATF6	ZBTB38	ISG20
					CTSB	ZC3H12D	EHBP1L1
					ITPR1	ZDHHC2	4930503L19RIK
					3830406C13RIK	ZFP36L1	AKR1B10
					CRYBG3	ZFP715	GM16039
					OAZ2	ZFP862	DENND5A
					ANTXR2	ZRANB1	FKBP2
					EI24	ZUFSP	ACPP
					C330027C09RIK		WBP5
					AQP3		GM21399
					ERGIC1		DIP2A
					IL21		GM2A
					LITAF		TCEB3
					LPGAT1		SMARCD3
					SERPINB6B		SYNGR2
					TRIM37		GM2382
					CCR4		ANXA11
					SAMSN1		IFFO2
					SH3RF1		FLNB
					TNFSF9		HSPA4L
					CEP55		ANK
					ABCB1B		UBASH3B
					VMA21		CD99L2
					RDH12		NAB1
					TMPRSS3		RRBP1
					ZBTB32		STK35
					RABGAP1L		NDFIP1
					ELK3		RBPJ
					FHDC1		HMCES
					LRBA		TOX
					RAB8B		MED15
					SRC		4933427D14RIK
					ARHGAP5		PGAM1
					MAP3K12		STK40
					KIF5C		ULK1
					ACVR2A		TGFBR1
					KIFAP3		HEG1
					REEP3		SEMA4B
					MYH3		COMT
					FAM43A		TRPM4
					RNF11		ALAD
					IDE		GSN
					EFHD2		RAB11A
					UBL3		AI662270
					ZFP821		RUNX3
					ZFP36L1		PRDX1
					LDLRAD4		NLN
					CREB3L2		COMMD10
					WNT10A		BMPR2
					CDCA5		REPS1
					DBNDD2		TRAC
					GPR137B-PS		LCP1
					LBH		SLC8B1
					TMEM30A		AP1S2
					PPCS		BMF
					VPS54		DNAJC1
					CXX1C		SMAD3
					AKR1B10		CAB39
					STARD10		POLK
					MRPS6		FNBP1
					2310031A07RIK		TRP53INP1
					TCEB3		APAF1
					FLYWCH2		2010111I01RIK
					TNFAIP8		DPAGT1
					MNS1		PNP
					WDR13		UBL3
					GM3579		TPST2
					ARHGAP31		MAP7D1
					PTCH1		NAA10
					MYO1F		ACSF3
					B3GNT5		TRPV2
					SMARCC1		RALB
					LIMS1		TYK2
					CCNG1		LMAN1
					BIK		TRIM8
					PLK4		DAP
					ECT2		APLP2
					KIF20A		ALS2
					OAS1A		CEP83
					CELA1		MYO5A
					SOCS5		ZFP54
					PLXND1		FBXO33
					WISP1		BCL3
					MAGED2		EIF2AK2
					CDK1		ZAP70
					F2RL1		LRRFIP2
					MYO1H		RAB19
					PGLYRP1		ZBTB38
					TMEM243		SLA2
					ERCC6L2		FAR1
					HSP90B1		SLC25A24
					AZIN1		MYNN
					SLBP		TMEM39B
					NF2		FAM124B
					MAP2K3		FAM126A
					LGALS1		MED14
					FAM216A		PHC1
					ZWINT		ARNTL
					DSG2		RAB27A
					NCAPG		TDRD7
					TMEM159		SYPL
					CD81		HNRNPLL
					TRP53I13		CDC14A
					RFC3		DCLRE1C
					PTPN11		EML2
					TMEM126A		BAK1
					TGFBR1		SZRD1
					PRSS12		SLC36A1
					SDCCAG8		NEK8
					GATA3		PLA2G16
					ZFP467		SLC36A4
					ARFGAP3		UBXN8
					FGD6		SLC43A2
					ITGAL		TPM4
					WBP5		PRKAR1A
					TBC1D19		GFOD1
					LOC100653389		HSPA5
					BAG3		CCNG1
					TRPV2		TXNDC17
					GGH
					CDC42EP3		NOTCH1
					PNP		FBXL19
					STAMBP		SNX5
					BRCA1		ARFGAP3
					HRSP12		TONSL
					TXLNB		LARP7
					PVT1		FRRS1
					PKP3		NR3C1
					SERHL		NOL10
					PSAT1		SNX11
					CCDC80		PKM
					STMN1		PDIA6
					ALAD		DNAJB13
					PBXIP1		ANKRD50
					CAV2		TMEM135
					PRMT2		PTP4A2
					NCAPD2		SYTL1
					IL12RB1		UCP2
					PIAS3		SRGAP2
					TRPS1		RAB29
					CRBN		REEP5
					NAA20		CEP250
					2810408B13RIK		ERC1
					RXRA		JAK2
					SHE		SRPR
					HSPA4L		VILL
					JDP2		CLTC
					SYNGR2		GPR107
					DNAJC1		RNH1
					MMS22L		NIPA2
					RGS9		ARSB
					NR4A2		PARP12
					PANK1		4921524J17RIK
					RSAD2		RAB1
					ZFP93		SLC3A2
					RAMP3		FBXW11
					CPOX		TACC1
					STK39		RAB11FIP1
					NDFIP1		NFATC2
					APP		RNPEP
					SNX9		ARHGAP10
					UHRF1		GSE1
					DECR2		TANK
					TNFSF10		MAPKAPK2
					PPIC		DHX34
					CMTM3		GM13012
					MX1		ABCB8
					TEX9		AREL1
					NT5E		ANTXR2
					ADCK3		ITPK1
					CKB		SIRT2
					FAM3C		ZFAND5
					PAWR		MSI2
					SCPEP1		TYRO3
					TLCD2		UGP2
					MPHOSPH6		PICALM
					GPLD1		KIF1C
					RAB43		LBH
					NAAA		MVP
					PNN		IMPA1
					MID1IP1		GXYLT1
					NUCB2		PREX1
					SYNE2		TEX2
					STAP1		EI24
					SOAT1		LPGAT1
					PRC1		MXD4
					FNBP1		TBC1D8B
					5430417L22RIK		CTSA
					ZFP518B		TREX1
					TSHZ1		EID1
					STXBP1		PRKCH
					MAGED1		CST3
					TCF19		FAM210B
					SPDL1		CORO1B
					IL1RAP		ADAM19
					LRRK1		GLB1
					IFT74		NDST1
					KIF13A		TXNDC5
					1110032A03RIK		ARPC1B
					IFFO2		GM5637
					ANK		WDR81
					FAR1		NDE1
					PRDX4		RPS6KA1
					HLF		BSCL2
					HMGN5		RABGEF1
					B230354K17RIK		ELOVL1
					FUCA1		RPIA
					WDFY1		SSR1
					CTNNBIP1		LPCAT1
					FBXO6		XPNPEP1
					CCNA2		CENPB
					VDR		CROT
					GCH1		SPATA13
					ST8SIA4		GHITM
					MTMR7		FURIN
					UBE2T		RNF168
					MAD2L1		4632428N05RIK
					USP20		SDF4
					RASSF8		SERHL
					DSCAM		ABR
					FUT8		SH2D2A
					M6PR		SOAT1
					RNH1		CYB561A3
					SKP2		MVB12A
					NRBP2		AGBL5
					SLC33A1		DCAF15
					ADPRM		CERK
					LCP2		SAR1B
					APOBEC1		SACM1L
					CD86		GPR171
					IFNAR2		LEPROT
					IGKV8-30		ANKRD52
					FIGNL1		SEC61A1
					CENPA		ANXA7
					MTBP		RINL
					SLC43A3		CROCC
					DAB2IP		ATHL1
					FHIT		TGFB1
					CRTAM		9530068E07RIK
					ACP2		CAPNS1
					RRAS		HCLS1
					SRGAP2		NEIL1
					KNSTRN		KLHL25
					CCL20		CAPZB
					PPT1		REEP3
					N4BP1		GDE1
					ZBTB1		PDIA4
					RNF19B		EXOC2
					TLR2		CSNK2B
					SEC24D		MAP4K1
					ATXN7L1		FAM98B
					ICAM1		GLMP
					PON2		EHMT2
					ST6GAL1		GNB2
					FAM110A		PSME2
					CENPV		PPIP5K2
					SNRNP25		SLC25A39
					CRLF2		CIAPIN1
					TACC3		SPN
					KCNA3		TRAF2
					SLC25A13		HK1
					AP1S2		SSFA2
					DTX3		SSBP3
					5430421N21RIK		LIPO1
					CD96		ACTR2
					SGMS1		IQGAP1
					TASP1		NACC1
					TTC39B		AARS
					D18ERTD232E		PGD
					ISOC2B		PRRC2B
					SEC14L1		GNA13
					KIF23		SLC38A10
					UAP1L1		CALR
					ST3GAL2		MICAL1
					LRIG1		EAF1
					LIG1		PPP4R1
					ADAM17		PLEKHA2
					RELB		MAN2B1
					ERO1L		SPPL2A
					LPIN2		BCOR
					GPR133		ANKRD17
					FOLR4		LIME1
					LAMTOR4		ECH1
					ACYP2		PTK2B
					RBM5		GNAI2
					MAP3K5		SPSB3
					B3GNT2		ADAM17
					REPIN1		ARPC4
					DCK		AFG3L1
					PCBP4		TRADD
					4933411K20RIK		RTFDC1
					CLIC1		TNK2
					SSX2IP		RABEP2
					EID1		LAPTM5
					ZAP70		MAST2
					TMIGD1		UBXN2A
					DEPDC1A		INPP5D
					NUDCD2		SPIN1
					DNAJC12		E430025E21RIK
					RAB23		SEL1L
					PTPRV		HADHA
					CEBPB		E2F4
					WBP1		FUCA1
					EIF4EBP1		VASP
					MORC1		HIAT1
					TYRO3		LUC7L2
					SPIN4		UNC13D
					LMAN1		PRKCSH
					SLC25A24		TRAF3
					ZCCHC3		KDM4A
					HIP1		TOX4
					MOCOS
					TJP3
					GNA12
					RRM1
					1110051M20RIK
					PDE6D
					ZFP61
					MGMT
					ANKRD46
					FAM132A
					TDRD7
					AKTIP
					SLC25A19
					SYNCRIP
					TXNDC17
					ARL2BP
					FAM111A
					MS4A4D
					PRIM1
					IFT81
					TNS1
					RAB28
					CUL7
					TRP53BP1
					HGSNAT
					RAI14
					PLA2G6
					OTUB2
					TMEM110
					RNPEP
					CIPC
					LRP10
					NID2
					VAMP8
					GRK5
					ILDR1
					NLRX1
					GLOD4
					GPHN
					SWAP70
					ITSN1
					CEBPZOS
					TXN1
					SLC25A33
					CNTRL
					ALOX8
					ERMP1
					BID
					PRKAR1A
					TSPO
					POLD3
					GSAP
					AGR3
					CSNK1D
					LANCL2
					LRRFIP2
					EVI5
					STARD4
					NMB
					2700089E24RIK
					MANBA
					WDR90
					ATP6V1G2
					KPNA2
					GUCY1A3
					PTRH1
					ADAM10
					ARMCX3
					MSL1
					CD320
					SLC25A4
					RNF135
					ENO2
					MAGEH1
					DXERTD242E
					SYNJ2
					LMNB1
					SERF1
					DENR
					E2F8
					ERGIC2
					PLAGL2
					RSRC2
					LYZ1
					RAD51AP1
					ZFP119A
					RNFT1
					GAD1
					ZFP703
					2610524H06RIK
					SDF4
					FBXO32
					TNFRSF18
					SMPDL3B
					GRB2
					AKAP12
					CTDSP2
					NR1D2
					CCNG2
					SLC37A3
					TM7SF3
					PHLPP1
					MCOLN2
					NDST1
					ITGB5
					TGIF1
					CEP19
					BACE2
					ORMDL1
					GALK2
					TMEM218
					LRRC49
					TSPAN2
					THTPA
					BCL2L1
					SAMD11
					RORC
					MANSC1
					FBXW11
					ASF1B
					EBPL
					ASXL1
					SEC22A
					SAP30
					DUT
					TG
					SLC46A3
					UFC1
					KIT
					SERPINF1
					MAP7D1
					CD84
					EHBP1L1
					TIMM17B
					FBXO4
					RTN3
					FUOM
					DNAJA4
					DIMT1
					GYG
					HAVCR2
					KANSL1L
					GNB5
					LRMP
					MLF1
					JAK2
					TXNDC5
					KPNA3
					TAB2
					NUF2
					CHST15
					RFX5
					IL18
					APAF1
					GDPD5
					TMEM106B
					GGCT
					IGHG3
					ARHGAP39
					BPGM
					KPNB1
					PDGFB
					FKBP1A
					PLA2G16
					APLP2
					HOOK2
					EIF3A
					DHRS7
					DNAJC18
					ATRX
					NAP1L1
					LSR
					DUSP19
					SPG20
					LUC7L2
					IL17RB
					GINS1
					NFKB2
					ARHGEF3
					MSL3L2
					ETFB
					GRIK5
					FBXO25
					PRKCA
					PQLC2
					RALB
					AURKB
					NUDT7
					ANXA5
					PISD-PS3
					LIMK1
					TYK2
					XCL1
					REPS1
					DENND4C
					TFDP1
					PDE8A
					CD99L2
					PTER
					TM4SF5
					CORO2B
					NPNT
					IFI27L2A
					ECHDC1
					BSCL2
					ALDOC
					FYN
					DHFR
					NUDT1
					CASP7
					UEVLD
					PHYH
					APOBEC3
					ABR
					PDK3
					DPP7
					TRP53INP1
					RPA2
					CLOCK
					RTCA
					H2AFV
					CDK2AP1
					PKIG
					FARS2
					EHD3
					VAMP5
					GNPDA2
					FAM129B
					PLCB3
					EPHX1
					OTUD7B
					DNPH1
					IL10RA
					WWP1
					IER5L
					DYNLL2
					CKAP2
					FRYL
					TMEM191C
					SNX2
					RAP1A
					MPP5
					FAM213B
					PSRC1
					ICA1
					HIVEP2
					PRPF40A
					INSIG2
					INPPL1
					SMC2
					ITGB3BP
					0610009B22RIK
					TPX2
					LNX2
					2610001J05RIK
					FBXW8
					FH1
					NFIA
					GPR137B
					SMIM3
					LST1
					DNASE1L1
					UTY
					NCF4
					KIF18A
					PLK3
					NUDT22
					ITGA4
					RAB11A
					SLC29A1
					MYL4
					GRINA
					CDCA7L
					LOC665506
					TIPIN
					ANKZF1
					RFC1
					ATP5S
					PAFAH1B3
					RAB37
					SLC12A8
					MALAT1
					ABCC1
					SYCE2
					AI597479
					SUPT20
					NQO2
					HNRNPR
					TTC16
					ANG
					METTL9
					KIF1C
					PRMT6
					SLK
					GSR
					CTSF
					GNG10
					CAR2
					GMFB
					CD40
					SRXN1
					GOLPH3
					PURG
					NDE1
					ERBB3
					1810043G02RIK
					ARHGEF16
					SLC4A8
					SACM1L
					SPC25
					KLF9
					SPAG5
					TNFSF8
					POLK
					ST3GAL1
					CTSA
					BCL7C
					MRPL13
					WEE1
					BLOC1S5
					CSRP2
					ST13
					NIPSNAP1
					GLB1
					SFMBT1
					DNAJC10
					LYL1
					PIK3C2A
					LIMD1
					PPP2R3C
					SCD2
					PTMS
					IER5
					SIRT3
					UBXN4
					TSPAN17
					ARHGEF12
					ANP32E
					TBL1XR1
					BC021614
					CPSF2
					AP3B1
					DTD1
					IL3RA
					MMP9
					PTGR1
					SYNE1
					PER3
					SORBS1
					CTC1
					GNA13
					ADCY7
					GLIPR1
					SPPL2A
					CORO1B
					ICAM4
					GGT7
					MGAT4B
					ANXA7
					REST
					SNTB1
					RABGEF1
					ECI1
					MSANTD4
					CENPK
					NPTN
					GDI2
					TIRAP
					CD28
					PTGR2
					UPF3B
					NFKBIE
					GABPB1
					ACADL
					UBE2Z
					4931406C07RIK
					PGK1
					CROT
					PEX2
					MMP14
					OXR1
					RFK
					IMPAD1
					RBPJ
					CNIH4
					WNK1
					KLC3
					APOBEC2
					STARD3NL
					NCMAP
					CYB5R4
					NEK7
					DIAP2
					TMEM33
					ACOT9
					AMMECR1L
					ST6GALNAC4
					CAPG
					ADSSL1
					9530068E07RIK
					NLGN2
					LSM10
					TAF1B
					MYO1C
					HAUS3
					PPP3CC
					HMCES
					ATMIN
					RAB3D
					RHBDL3
					WDSUB1
					EIF4ENIF1
					MCM3
					ATHL1
					ARL4A
					MSI2
					STK3
					SEPP1
					ASPM
					METTL21A
					PRDX2
					JARID2
					ELAC1
					HSPB1
					PIP4K2B
					DNMT3A
					F2R
					CDC25A
					2010111I01RIK
					BAD
					MMGT2
					SLC37A2
					HES5
					CLIP1
					GSPT2
					SLC39A1
					HK2
					GDE1
					LMBR1
					DGAT1
					RDM1
					ALDH7A1
					RAB32
					SPOP
					LDOC1L
					PLD3
					AP1S1
					CDCP1
					DAGLB
					TMEM205
					FYTTD1
					DFNA5
					MED14
					RRAGA
					KIF3B
					ASNSD1
					CYB5R3
					ABHD17C
					SLC25A14
					FAM96A
					COX15
					CAMK2G
					INTS7
					ASRGL1
					IQSEC1
					PSTK
					BAIAP3
					CD2BP2
					IQGAP1
					ANGEL2
					IDH3A
					CDC73
					ABHD6
					AGRN
					WDR6
					SUZ12
					HADH
					CDCA7
					BMPR2
					MSH3
					DBI
					MVB12A
					ASB3
					AGBL5
					MGAT2
					ACP1
					IMPA1
					SNX14
					HCLS1
					IFIH1
					NIPA2
					RDH11
					XIAP
					VRK2
					VAMP3
					TRIB1
					AXIN2
					ZC3H15
					ATP9B
					BCL10
					PGRMC1
					GOLGA7
					FUNDC1
					C1QTNF4
					CXCL11
					SNW1
					LMNA
					SMARCA5
					ARL1
					AK2
					GRK4
					STAT4
					SRI
					PDAP1
					REL
					EXO1
					MAGI1
					IL16
					RALGDS
					MCM5
					PLEKHA2
					TRAPPC1
					TMBIM4
					TCERG1
					ST7L
					RAB31
					CEBPD
					RFWD3
					OSBPL5
					PTP4A2
					ZC3H14
					HIC1
					FBXO33
					SLC38A10
					CETN2
					TRAV9D-3
					4921524J17RIK
					ANKRD12
					NUCB1
					CIB2
					NFXL1
					PABPC4
					IFI30
					BC023829
					RAPGEF1
					SLC35F5
					CAB39
					CDH1
					ZFP282
					NBEAL2
					TNK2
					DDX24
					GBP2B
					TFPI
					TCEAL8
					H2AFX
					CRIM1
					STFA3
					KIF2C
					SURF1
					RNF157
					HAUS4
					ASAH2
					IL7R
					NCAPH
					TOR3A
					NCKAP1
					CPPED1
					FAM214B
					VPS29
					SEPHS2
					CTSZ
					PLEKHF2
					MBP
					ZFPM1
					EXT1
					SREK1IP1
					CD70
					ESRP2
					NCL
					AURKA
					EIF3C
					TSPYL4
					MAP3K7
					RNF41
					MKRN1
					CEBPG
					SORD
					SOWAHC
					SUSD4
					PLGRKT
					TXNRD2
					ZDHHC3
					ARF6
					PER1
					SSR1
					COQ3
					1110012L19RIK
					FBXO18
					YIPF2
					SDF2L1
					FBXL15
					MED9
					TNF
					AP3S1
					ATG14
					INPP5B
					UBL5
					SLC38A1
					CLEC2D
					MRPL15
					SOD2
					NAA35
					MRPL45
					PIGK
					ARHGAP18
					DOK1
					RABL3
					AAK1
					GHITM
					HDGFRP3
					SPO11
					DDT
					UFSP2
					SEC61A1
					ZMYM5
					TBCB
					NDRG4
					TPK1
					PIGF
					RPE
					RAPSN
					GIMAP7
					PALLD
					MRPL27
					TAF7
					SIK1
					RAD23B
					XDH
					POLR1D
					MVB12B
					MID2
					1700010I14RIK
					ZFP40
					TRAF3
					LYRM2
					TMEM8
					TSPAN13
					FAM174B
					UTP11L
					GAS2
					BC004004
					CREB1
					MTIF2
					CENPH
					FBXO22
					CCDC163
					NR2F6
					NAGK
					BET1
					PPM1A
					GFM2
					GAPDH
					VIM
					GNAS
					RPS4L
					RBL1
					ENKD1
					IFT122
					CSTB
					SNX5
					TEX15
					SLA2
					TIAL1
					VPS35
					HOPX
					HEATR6
					VEGFC
					TMEM216
					CHIC1
					TMLHE
					TMPRSS13
					YIPF1
					SPP1
					ROCK1
					ZFP931
					DCUN1D1
					PEX16
					HIBCH
					DERL2
					UBE2A
					NGFRAP1
					RGS2
					DTNBP1
					PDZD11
					PRKCZ
					SLC52A3
					MPDU1
					IL2RB
					ART3
					BMYC
					SNX11
					CHMP4B
					IMPA2
					IRF8
					SNAI2
					CANX
					NARF
					DSN1
					RFC5
					SELK
					TPD52L2
					ZSWIM6
					SPSB3
					NDUFB9
					TNFRSF13B
					RPRD1A
					AGL
					MYO7A
					ATF2
					DCTN4
					CNPY2
					FAM120A
					LRRFIP1
					HNRNPUL2
					RILPL1
					SHCBP1
					SESN3
					HSP90AB1
					PLCD1
					DLG5
					TMEM206
					BMPR1A
					CEP350
					CDC45
					HPCAL1
					EOGT
					ARL14EP
					STK19
					ECE1
					EXOC4
					IL9R
					SH2D2A
					PAIP2B
					ABHD15
					VPS37A
					NME7
					1700030K09RIK
					RTFDC1
					CEP70
					SUPT16
					AMOT
					ASAH1
					SLMO2
					GALNT2
					DEK
					CAMK2D
					NUDT2
					ITFG1
					FBXL8
					EIF4E2
					CENPF
					TMED3
					RAD18
					PTPMT1
					DLGAP5
					2002-09-01
					ZFYVE21
					MAP3K4
					DERA
					SDF2
					CNOT6L
					AP3M2
					2610002J02RIK
					ASNS
					3110040N11RIK
					FEN1
					CSNK2A2
					NELFE
					MFSD1
					PRKACB
					TPST2
					TRAF3IP2
					CNOT7
					CBR4
					CDC42
					DPP4
					ZFAND3
					PDIA6
					SAR1B
					PHKB
					ZSWIM1
					IMPACT
					THRAP3
					CD80
					SPATA13
					NEK4
					ACSF3
					POP4
					CD1D1
					ADAT2
					FAM20B
					DDX26B
					RHOD
					HTATIP2
					HSP90AA1
					MAP4K1
					PNPLA8
					COX8A
					CUL1
					LIN9
					BEX2
					FAM117B
					GFI1
					FUT7
					PIGM
					DCUN1D5
					PRKCB
					DPP8
					TRPC1
					CYP4F16
					EBP
					ALG13
					HIAT1
					SKA2
					PPAP2C
					THOC7
					PIGC
					PMEPA1
					AGTRAP
					NCF2
					TUSC3
					TRIP4
					YPEL5
					RAB18
					MED15
					HDAC11
					1700019G17RIK
					TMEM109
					RAB22A
					BBX
					CLEC2I
					AMPH
					SCAMP2
					SLC48A1
					IKZF4
					LRPAP1
					UQCRB
					CLCN5
					METTL6
					PLEKHA5
					IVNS1ABP
					NAA10
					NATD1
					NDUFAF3
					CRYZ
					TRAF2
					PYCR2
					CRELD2
					BUB1B
					GALNT1
					EHMT2
					MAPKBP1
					SLC25A20
					SPG21
					LMAN2
					MTMR9
					SKA1
					ZBTB20
					ATG10
					NUDT5
					SGCB
					U2AF1
					DHX36
					LMBRD1
					MINA
					RPGR
					SOS2
					AMZ2
					CDADC1
					TTC33
					ACAD9
					ZMYM4
					NUDT4
					TBCD
					UBE2B
					DCLRE1A
					MED31
					YWHAQ
					ABCF1
					CAPNS1
					CD3G
					HGFAC
					DNAJB6
					SEC62
					JKAMP
					BRD8
					PSME3
					HIST1H2BP
					GATAD1
					CXXC5
					ZFP91
					U2AF1L4
					MR1
					CUL9
					TRAF1
